# Stable and ancient endocytic structures navigate the complex pellicle of apicomplexan parasites

**DOI:** 10.1101/2022.06.02.494549

**Authors:** Ludek Koreny, Brandon N. Mercado-Saavedra, Christen M. Klinger, Konstantin Barylyuk, Simon Butterworth, Jennifer Hirst, Yolanda Rivera-Cuevas, Nathan R. Zaccai, Victoria J. C. Holzer, Andreas Klingl, Joel B. Dacks, Vern B. Carruthers, Margaret S. Robinson, Simon Gras, Ross F. Waller

## Abstract

Apicomplexan parasites have an immense impact on humanity, but their basic cellular processes are often poorly understood. The sites of endocytosis, the conservation of this process with other eukaryotes, and its functions across Apicomplexa are major unanswered questions. Yet endocytosis in *Plasmodium* is implicated in antimalarial drug failure. Using the apicomplexan model *Toxoplasma*, we identified the molecular composition and behavior of unusual, fixed endocytic structures. Here, stable complexes of endocytic proteins differ markedly from the dynamic assembly/disassembly of these machineries in other eukaryotes. Moreover, conserved molecular adaptation of this structure is seen in Apicomplexa, including the kelch-domain protein K13 central to malarial drug-resistance. We determine that an essential function of endocytosis in *Toxoplasma* is plasma membrane homeostasis, rather than parasite nutrition, and that these specialized endocytic structures originated early in infrakingdom Alveolata, likely in response to the complex cell pellicle that defines this medically and ecologically important ancient eukaryotic lineage.
