## Supplementary material for "Stable and ancient endocytic structures navigate the complex pellicle of apicomplexan parasites": Table S1

### Sheet: Sheet1
Target Gene ID	Primer Name	Sequence (5’ to 3’)	a PCR Template	b Notes		Plasmid templates
TGME49_262150 (K13)	262150N_sgRNA_Fw	TGTGGTCTCAAGTTGAGAAACGACGCGCTAAAAGGTTTTAGAGCTAGAAATAGCAAG	P5	gene-specific sgRNA for integration into P5 for expression of the sgRNA and Cas9	.	Plasmid	Description	Plasmid.sequence	Feature.name	Feature.start	Feature.end	Feature.direction
	262150N_Fw	CCGCTGTCTCTGTTTCTTCCTCTCTCCCACCCCTCCCTCCAGGTCTCATGCCGGAG	P13 and P14	to generate amplicon containing a resistance cassette, reporter tag, linker, reporter tag, and gene-specific homology arms for CRISPR-assisted homologous integration	.	P5	Golden Gate Level 2 plasmid containing genes for expression of Cas9-HA-GFP fusion protein and sgRNA including the specific protospacer sequence (PS-sgRNA) to target the relevant part of T. gondii genome. Confers ampicillin resistance on the bacterial host through expression of AmpR.	CTAAATTGTAAGCGTTAATATTTTGTTAAAATTCGCGTTAAATTTTTGTTAAATCAGCTCATTTTTTAACCAATAGGCCGAAATCGGCAAAATCCCTTATAAATCAAAAGAATAGACCGAGATAGGGTTGAGTGGCCGCTACAGGGCGCTCCCATTCGCCATTCAGGCTGCGCAACTGTTGGGAAGGGCGTTTCGGTGCGGGCCTCTTCGCTATTACGCCAGCTGGCGAAAGGGGGATGTGCTGCAAGGCGATTAAGTTGGGTAACGCCAGGGTTTTCCCAGTCACGACGTTGTAAAACGACGGCCAGTGAGCGCGACGTAATACGACTCACTATAGGGCGAATTGGCGGAAGGCCGTCAAGGCCTAGGCGCGCCAGGTCTCATGCCGGAGAAGCTTTT…	AmpR	8235	9095	reverse
	262150N_Rv	GGAGAGGGGAAAGAAAACCGCGAACACACCTCGCTGTTCATAAATTCTCCAGATCCTGCAG	P13 and P14	to generate amplicon containing a resistance cassette, reporter tag, linker, reporter tag, and gene-specific homology arms for CRISPR-assisted homologous integration	.				Protospacer	7060	7079	forward
	262150KD_Fw	AAGAACTCCATCTTTCGCGCCTCCTCTGTCTCTGCCTCTCTTCCTCTCGTTGTCGAGACAACTCTGTC	P11	to generate amplicon containing the pyrimethamine resistance cassette, T7S4 tet off promoter, 3xHA epitope tag, and gene-specific homology arms for CRISPR-assisted homologous integration	.				sgRNA	7055	7211	forward
	262150KD_Rv	GCTTGCGGAGAGGGGAAAGAAAACCGCGAACACACCTCGCTGTTCATTCCAGATCCTCCGGCATAATCTGGAACATCGTAAGGA	P11	to generate amplicon containing the pyrimethamine resistance cassette, T7S4 tet off promoter, 3xHA epitope tag, and gene-specific homology arms for CRISPR-assisted homologous integration	.				U6 Promoter	6508	7049	forward
TGME49_272600 (KAE)	272600N_sgRNA_Fw	TGTGGTCTCAAGTTGTCTCTCTCGAAAGCAACCATGTTTTAGAGCTAGAAATAGCAAG	P5	gene-specific sgRNA for integration into P5 for expression of the sgRNA and Cas9	.				3' SAG1 UTR	6178	6490	forward
	272600N_Fw	CTGTAACTTATCCAGTCTCAGATCTCTCTCGAAAGCAACCAGGTCTCATGCCGGAG	P12 and P13	to generate amplicon containing a resistance cassette, reporter tag, linker, reporter tag, and gene-specific homology arms for CRISPR-assisted homologous integration	.				Cas9-HA-GFP	1149	6170	forward
	272600N_Rv	CCTGTGAGGCCTTCCTCGAGTGTTTTTTAAACATGCCCATAAATTCTCCAGATCCTGCAG	P12 and P13	to generate amplicon containing a resistance cassette, reporter tag, linker, reporter tag, and gene-specific homology arms for CRISPR-assisted homologous integration	.				5' SAG1 UTR	392	1148	forward
	272600KD_Fw	CTGTAACTTATCCAGTCTCAGATCTCTCTCGAAAGCAACCGTTGTCGAGACAACTCTGTC	P11	to generate amplicon containing the pyrimethamine resistance cassette, T7S4 tet off promoter, 3xHA epitope tag, and gene-specific homology arms for CRISPR-assisted homologous integration	.	P7	Golden Gate Level 2 plasmid for C-terminal tagging of T. gondii proteins with 3xV5 epitope tag; contains sequences encoding [flexible linker - 3xV5 tag - Sag1 terminator] and [Gra1 promoter - CAT - DHFR terminator] for selection of positive transformants with chloramphenicol. Confers resistance to ampicillin on the bacterial host through expression of AmpR.	CTAAATTGTAAGCGTTAATATTTTGTTAAAATTCGCGTTAAATTTTTGTTAAATCAGCTCATTTTTTAACCAATAGGCCGAAATCGGCAAAATCCCTTATAAATCAAAAGAATAGACCGAGATAGGGTTGAGTGGCCGCTACAGGGCGCTCCCATTCGCCATTCAGGCTGCGCAACTGTTGGGAAGGGCGTTTCGGTGCGGGCCTCTTCGCTATTACGCCAGCTGGCGAAAGGGGGATGTGCTGCAAGGCGATTAAGTTGGGTAACGCCAGGGTTTTCCCAGTCACGACGTTGTAAAACGACGGCCAGTGAGCGCGACGTAATACGACTCACTATAGGGCGAATTGGCGGAAGGCCGTCAAGGCCTAGGCGCGCCAGGTCTCATGCCGGAGGGATCTGC…	AmpR	3359	4219	forward
	272600KD_Rv	CCTGTGAGGCCTTCCTCGAGTGTTTTTTAAACATGCCCATTCCAGATCCTCCGGCATAATCTGGAACATCGTAAGGA	P11	to generate amplicon containing the pyrimethamine resistance cassette, T7S4 tet off promoter, 3xHA epitope tag, and gene-specific homology arms for CRISPR-assisted homologous integration	.				DHFR ter	2005	2335	forward
TGME49_221940 (AP-2α)	221940N_sgRNA_Fw	TGTGGTCTCAAGTTGCGAATCGACGGAGCCATCGGTTTTAGAGCTAGAAATAGCAAG	P5	gene-specific sgRNA for integration into P5 for expression of the sgRNA and Cas9	.				CAT	1334	2000	forward
	221940C_sgRNA_Fw	TGTGGTCTCAAGTTGATGACAACCTGACAACGCAGGTTTTAGAGCTAGAAATAGCAAG	P5	gene-specific sgRNA for integration into P5 for expression of the sgRNA and Cas9	.				Gra pro	880	1333	forward
	221940C_Fw	GGTTTAACGCCGCAGAACTTCTACCGCATGACAACCGGATCTGCAGGATCTGCTG	P7	to generate amplicon containing a linker, reporter tag, resistance cassette, and gene-specific homology arms for CRISPR-assisted homologous integration	.				Sag1 ter	555	867	forward
	221940C_Rv	CGTCCGCCGTCCTCAGGAGACGGCAACAACTGCTCCACCCTCCGCTGCATCCTGCAAGTGCATAGAAG	P7	to generate amplicon containing a linker, reporter tag, resistance cassette, and gene-specific homology arms for CRISPR-assisted homologous integration	.				3xV5	410	550	forward
	221940KD_Fw	CCGCCTCTTTCTCTCCGTGGGGTGTCTCTTCTGAGGCAGCCACGCGTTGTCGAGACAACTCTGTC	P11	to generate amplicon containing the pyrimethamine resistance cassette, T7S4 tet off promoter, 3xHA epitope tag, and gene-specific homology arms for CRISPR-assisted homologous integration	.				Linker	392	409	forward
	221940KD_Rv	CCTGGATAAACAGAGACACTCCGCGAATCGACGGAGCTCCAGATCCTCCGGCATAATCTGGAACATCGTAAGGA	P11	to generate amplicon containing the pyrimethamine resistance cassette, T7S4 tet off promoter, 3xHA epitope tag, and gene-specific homology arms for CRISPR-assisted homologous integration	.	P10	pGEM T-Easy vector for C-terminal tagging of T. gondii proteins with 3xHA epitope; contains sequences encoding [flexible linker - 3xHA tag - Sag1 terminator] and [DHFR promoter - DHFR* - DHFR terminator] for selection of positive transformants with pyrimethamine. Confers ampicillin resistance on the bacterial host (see Promega cat. No A1360).	TATAGTGAGTCGTATTACAATTCACTGGCCGTCGTTTTACAACGTCGTGACTGGGAAAACCCTGGCGTTACCCAACTTAATCGCCTTGCAGCACATCCCCCTTTCGCCAGCTGGCGTAATAGCGAAGAGGCCCGCACCGATCGCCCTTCCCAACAGTTGCGCAGCCTGAATGGCGAATGGACGCGCCCTGTAGCGGCGCATTAAGCGCGGCGGGTGTGGTGGTTACGCGCAGCGTGACCGCTACACTTGCCAGCGCCCTAGCGCCCGCTCCTTTCGCTTTCTTCCCTTCCTTTCTCGCCACGTTCGCCGGCTTTCCCCGTCAAGCTCTAAATCGGGGGCTCCCTTTAGGGTTCCGATTTAGTGCTTTACGGCACCTCGACCCCAAAAAACTTGATTAGG…	DHFR ter	5937	6267	forward
TGME49_313450 (AP-2σ)	313450N_sgRNA_Fw	TGTGGTCTCAAGTTGTCTGTTGCGCGAAGATGATTGTTTTAGAGCTAGAAATAGCAAG	P5	gene-specific sgRNA for integration into P5 for expression of the sgRNA and Cas9	.				DHFR*	4104	5936	forward
	313450C_sgRNA_Fw	TGTGGTCTCAAGTTGACGTACACCCAGATTCGAGCGTTTTAGAGCTAGAAATAGCAAG	P5	gene-specific sgRNA for integration into P5 for expression of the sgRNA and Cas9	.				DHFR pro	3340	4103	forward
	313450C_Fw	CGTCTCCCGCGCGAAACGCCTAGACGGACTCGACGGATCTGCAGGATCTGCTG	P10	to generate amplicon containing a linker, reporter tag, resistance cassette, and gene-specific homology arms for CRISPR-assisted homologous integration	.				Sag1 ter	3012	3324	forward
	313450C_Rv	CCTCTCTTGGGTCGGGTATCCCGGTGTACGTACACCCAGATTCGCATCCTGCAAGTGCATAGAAG	P10	to generate amplicon containing a linker, reporter tag, resistance cassette, and gene-specific homology arms for CRISPR-assisted homologous integration	.				3xHA	2915	3007	forward
	313450KD_Fw	GGCGCAAGTCTCTCTTCTCTTCGTCTCTTCTGTTGCGCGAAGCGTTGTCGAGACAACTCTGTC	P11	to generate amplicon containing the pyrimethamine resistance cassette, T7S4 tet off promoter, 3xHA epitope tag, and gene-specific homology arms for CRISPR-assisted homologous integration	.				linker	2894	2914	forward
	313450KD_Rv	CCCCTGCCGATTCAGCAGCAACACAAACCGAATCATTCCAGATCCTCCGGCATAATCTGGAACATCGTAAGGA	P11	to generate amplicon containing the pyrimethamine resistance cassette, T7S4 tet off promoter, 3xHA epitope tag, and gene-specific homology arms for CRISPR-assisted homologous integration	.	P11	pPR2-3HA plasmid template for promoter replacement with T7S4 tetracycline-regulatable promoter for silencing of the gene expression, and optional N-terminal tagging with 3xHA epitope tag; contains sequences encoding [DHFR promoter - DHFR* - DHFR terminator] for selection of positive transformants with pyrimethamine, and [T7S4 promoter - 3xHA tag]. Confers resistance to ampicillin on the bacterial…	GGGCCCCCCCTCGAGGTCGACGGTATCGATAAGCTTCGCCAGGCTGTAAATCCCGTGAGTCGTCCTCACAAATCATCAAGCAGGTGTCCTCAGGGAGACTGCCTGACTGAGTTATGCTAATTCCTTTCTACTTTGGCGTGGTCACGGGCGCGCCGGATCCTTAATTAAGTCTAGCATGTCATTCGATTTTCACCCCCCGCGTAGTTCCTGTGTGTCATTCGTTGTCGAGACAACTCTGTCCCGCCCCGGTGCTGTTCCATATGGGCCGGCCATGCATGGCGCGCCGGATCCATTATGCGTGACTTTCCCGCAATTTTTTCAGACTTTCAGGAAAGACAGGCTCCGGAACGATCTCGTCCATGACTGGTAASATCCACGACACCGCAATGGCCCCCAGCA…	DHFR prom	622	1050	forward
TGME49_230920 (AP-2µ)	230920C_sgRNA_Fw	TGTGGTCTCAAGTTGGCTTTAGAGCACCTCAGTTGTTTTAGAGCTAGAAATAGCAAG	P5	gene-specific sgRNA for integration into P5 for expression of the sgRNA and Cas9	.				DHFR*	1057	2889	forward
	230920C_Fw	CGATACCTCACCAAGGCTGGCACATATCAACACAGGCTTGGATCTGCAGGATCTGCTG	P7	to generate amplicon containing a linker, reporter tag, resistance cassette, and gene-specific homology arms for CRISPR-assisted homologous integration	.				DHFR term	2886	3220	forward
	230920C_Rv	GCGCTGTTCGCAAGTTGCGAGTTTCTGTCGCTTTGTCTCCCCATCCTGCAAGTGCATAGAAG	P7	to generate amplicon containing a linker, reporter tag, resistance cassette, and gene-specific homology arms for CRISPR-assisted homologous integration	.				AmpR	5613	6473	reverse
TGME49_240870 (AP-1/2β)	240870C_sgRNA_Fw	TGTGGTCTCAAGTTGCTGACGCCACGGTCGTGAGGGTTTTAGAGCTAGAAATAGCAAG	P5	gene-specific sgRNA for integration into P5 for expression of the sgRNA and Cas9	.				3xHA	3908	3991	forward
	240870C_Fw	CTCGACCGTTTGTGCGGCCCTTCGGCTGACGCCACGGTCGGGATCTGCAGGATCTGCTG	P7	to generate amplicon containing a linker, reporter tag, resistance cassette, and gene-specific homology arms for CRISPR-assisted homologous integration	.				ProT7S4	3254	3883	forward
	240870C_Rv	GCGAAAGACTCCGGCGCGATTCGATGACCACAAACCTCCCGGTCACATGTGCATCCTC	P7	to generate amplicon containing a linker, reporter tag, resistance cassette, and gene-specific homology arms for CRISPR-assisted homologous integration	.
TGME49_270690 (DrpC)	270690N_sgRNA_Fw	TGTGGTCTCAAGTTGAAGACCCTCGTGAGAAACGAGTTTTAGAGCTAGAAATAGCAAG	P5	gene-specific sgRNA for integration into P5 for expression of the sgRNA and Cas9	.	P12	Golden Gate Level 2 plasmid for N-terminal tagging of T. gondii proteins with 3xV5 epitope tag; contains sequences encoding [Gra1 promoter - CAT - Sag1 terminator] for selection of positive transformants with chloramphenicol, and [Tub1 promoter - 3xV5 tag - flexible linker]. Confers resistance to ampicillin on the bacterial host through expression of AmpR.	CTAAATTGTAAGCGTTAATATTTTGTTAAAATTCGCGTTAAATTTTTGTTAAATCAGCTCATTTTTTAACCAATAGGCCGAAATCGGCAAAATCCCTTATAAATCAAAAGAATAGACCGAGATAGGGTTGAGTGGCCGCTACAGGGCGCTCCCATTCGCCATTCAGGCTGCGCAACTGTTGGGAAGGGCGTTTCGGTGCGGGCCTCTTCGCTATTACGCCAGCTGGCGAAAGGGGGATGTGCTGCAAGGCGATTAAGTTGGGTAACGCCAGGGTTTTCCCAGTCACGACGTTGTAAAACGACGGCCAGTGAGCGCGACGTAATACGACTCACTATAGGGCGAATTGGCGGAAGGCCGTCAAGGCCTAGGCGCGCCAGGTCTCATGCCGGAGATAGCGTG…	Gra pro	392	845	forward
	270690C_sgRNA_Fw	TGTGGTCTCAAGTTGAATGGGGCTTGAAACTGTGGTTTTAGAGCTAGAAATAGCAAG	P5	gene-specific sgRNA for integration into P5 for expression of the sgRNA and Cas9	.				CAT	846	1512	forward
	270690C_Fw	GGAAGTTCCGGTCGGCTTCCGTCACCGTTGAATGGGGCTGGATCTGCAGGATCTGCTG	P7 and P15	to generate amplicon containing a linker, reporter tag, resistance cassette, and gene-specific homology arms for CRISPR-assisted homologous integration	.				DHFR term	1517	1829	forward
	270690C_Rv	CGCTGTTCTTCCCAGTGCTCTGGCGAAGTGGGCCAGCACAAGCCACACCATCCTGCAAGTGCATAGAAG	P7 and P15	to generate amplicon containing a linker, reporter tag, resistance cassette, and gene-specific homology arms for CRISPR-assisted homologous integration	.				TUB prom	1846	2182	forward
	270690KD_Fw	CCTTCGTTGCCTGCATCCAGTTGTCTCTGCAAAGACCCTCGTGAGCGTTGTCGAGACAACTCTGTC	P11	to generate amplicon containing the pyrimethamine resistance cassette, T7S4 tet off promoter, 3xHA epitope tag, and gene-specific homology arms for CRISPR-assisted homologous integration	.				3xV5	2190	2327	forward
	270690KD_Rv	GGACGCGTGAGCCGGACGCGGCAGCGCGTTCGACATTCCAGATCCTCCGGCATAATCTGGAACATCGTAAGGA	P11	to generate amplicon containing the pyrimethamine resistance cassette, T7S4 tet off promoter, 3xHA epitope tag, and gene-specific homology arms for CRISPR-assisted homologous integration	.				AmpR	3372	4232	reverse
TGME49_227800 (Eps15L)	227800N_sgRNA_Fw	TGTGGTCTCAAGTTGCTCGGGCATGAACTTGTCAGGTTTTAGAGCTAGAAATAGCAAG	P5	gene-specific sgRNA for integration into P5 for expression of the sgRNA and Cas9	.
	227800C_sgRNA_Fw	TGTGGTCTCAAGTTGAAAGAAATCCCAATTTCTGAGTTTTAGAGCTAGAAATAGCAAG	P5	gene-specific sgRNA for integration into P5 for expression of the sgRNA and Cas9	.	P13	Golden Gate Level 2 plasmid for N-terminal tagging of T. gondii proteins with eGFP; contains sequences encoding [Gra1 promoter - CAT - Sag1 terminator] for selection of positive transformants with chloramphenicol, and [Tub1 promoter - eGFP - flexible linker]. Confers resistance to ampicillin on the bacterial host through expression of AmpR.	CTAAATTGTAAGCGTTAATATTTTGTTAAAATTCGCGTTAAATTTTTGTTAAATCAGCTCATTTTTTAACCAATAGGCCGAAATCGGCAAAATCCCTTATAAATCAAAAGAATAGACCGAGATAGGGTTGAGTGGCCGCTACAGGGCGCTCCCATTCGCCATTCAGGCTGCGCAACTGTTGGGAAGGGCGTTTCGGTGCGGGCCTCTTCGCTATTACGCCAGCTGGCGAAAGGGGGATGTGCTGCAAGGCGATTAAGTTGGGTAACGCCAGGGTTTTCCCAGTCACGACGTTGTAAAACGACGGCCAGTGAGCGCGACGTAATACGACTCACTATAGGGCGAATTGGCGGAAGGCCGTCAAGGCCTAGGCGCGCCAGGTCTCATGCCGGAGATAGCGTG…	Gra pro	392	845	forward
	227800C_Fw	GCCCGTCGCGGGTTTACGCGGTCTTGCTGCAGCTTCTCTCGGATCTGCAGGATCTGCTG	P7	to generate amplicon containing a linker, reporter tag, resistance cassette, and gene-specific homology arms for CRISPR-assisted homologous integration	.				CAT	846	1512	forward
	227800C_Rv	GCCTTCCCGCTGCAAAGGCTGCTCCTCCAGAGCCTTGTCTGCCGTCCATCCTGCAAGTGCATAGAAG	P7	to generate amplicon containing a linker, reporter tag, resistance cassette, and gene-specific homology arms for CRISPR-assisted homologous integration	.				Sag1 ter	1517	1829	forward
	227800KD_Fw	GTGCAATTCCTTCTGAGAGTGCCTTTTCTCTCTGTTATCCACCATCGCCTCCGTTGTCGAGACAACTCTGTC	P11	to generate amplicon containing the pyrimethamine resistance cassette, T7S4 tet off promoter, 3xHA epitope tag, and gene-specific homology arms for CRISPR-assisted homologous integration	.				TUB prom	1846	2182	forward
	227800KD_Rv	CGCACCTGCCATGATAGGGAAAGAAAGGAGACCTTTCTCCCGCTCGGGCATGCTAGCAGATCTGGTTGAAGAC	P11	to generate amplicon containing the pyrimethamine resistance cassette, T7S4 tet off promoter, 3xHA epitope tag, and gene-specific homology arms for CRISPR-assisted homologous integration	.				eGFP	2188	2910	forward
TGME49_257070 (AGFG)	257070C_sgRNA_Fw	TGTGGTCTCAAGTTGTTGTCAGAAACCATTACCACGTTTTAGAGCTAGAAATAGCAAG	P5	gene-specific sgRNA for integration into P5 for expression of the sgRNA and Cas9	.				AmpR	3955	4815	reverse
	257070C_Fw	GTGGGCGGGAACCCGTACAACACGTCCCTGTGGGGATCTGCAGGATCTGCTG	P7	to generate amplicon containing a linker, reporter tag, resistance cassette, and gene-specific homology arms for CRISPR-assisted homologous integration	.
	257070C_Rv	TATATATATATATATATTCAACAAGAAGGAGATTTGTCAGAAACCACATCCTGCAAGTGCATAGAAG	P7	to generate amplicon containing a linker, reporter tag, resistance cassette, and gene-specific homology arms for CRISPR-assisted homologous integration	.	P14	Golden Gate Level 2 plasmid for N-terminal tagging of T. gondii proteins with tdTomato; contains sequences encoding [Gra1 promoter - CAT - Sag1 terminator] for selection of positive transformants with chloramphenicol, and [Tub1 promoter - tdTomato - flexible linker]. Confers resistance to ampicillin on the bacterial host through expression of AmpR.	CTAAATTGTAAGCGTTAATATTTTGTTAAAATTCGCGTTAAATTTTTGTTAAATCAGCTCATTTTTTAACCAATAGGCCGAAATCGGCAAAATCCCTTATAAATCAAAAGAATAGACCGAGATAGGGTTGAGTGGCCGCTACAGGGCGCTCCCATTCGCCATTCAGGCTGCGCAACTGTTGGGAAGGGCGTTTCGGTGCGGGCCTCTTCGCTATTACGCCAGCTGGCGAAAGGGGGATGTGCTGCAAGGCGATTAAGTTGGGTAACGCCAGGGTTTTCCCAGTCACGACGTTGTAAAACGACGGCCAGTGAGCGCGACGTAATACGACTCACTATAGGGCGAATTGGCGGAAGGCCGTCAAGGCCTAGGCGCGCCAGGTCTCATGCCGGAGATAGCGTG…	Gra pro	392	845	forward
TGME49_297520 (CGAR)	297520C_sgRNA_Fw	TGTGGTCTCAAGTTGAGAAGAAAGGAACTCTACGGTTTTAGAGCTAGAAATAGCAAG	P5	gene-specific sgRNA for integration into P5 for expression of the sgRNA and Cas9	.				CAT	846	1512	forward
	297520C_Fw	CCCCCCGACTCCCAGCGTCTTCGGGTCACCCGTCCGGGATCTGCAGGATCTGCTG	P7	to generate amplicon containing a linker, reporter tag, resistance cassette, and gene-specific homology arms for CRISPR-assisted homologous integration	.				Sag1 ter	1517	1829	forward
	297520C_Rv	GCGAGGGAGAGAAGGAAAAAAAAGCGAGAGAAGAAAGGAACTCTCATCCTGCAAGTGCATAGAAG	P7	to generate amplicon containing a linker, reporter tag, resistance cassette, and gene-specific homology arms for CRISPR-assisted homologous integration	.				TUB prom	1846	2182	forward
TGME49_202220 (ISAP1)	202220C_sgRNA_Fw	TGTGGTCTCAAGTTGTTACCGAAGCAACGCGGTAGGTTTTAGAGCTAGAAATAGCAAG	P5	gene-specific sgRNA for integration into P5 for expression of the sgRNA and Cas9	.				tdTomato	2187	3611	forward
	202220C_Fw	GGGAGTGCCTCGTGTGGTTACCGAAGCAACGCGGGGATCTGCAGGATCTGCTG	P7	to generate amplicon containing a linker, reporter tag, resistance cassette, and gene-specific homology arms for CRISPR-assisted homologous integration	.				AmpR	4656	5516	reverse
	202220C_Rv	CTATCTTATGGAGAGGTGTGGTGCGGCAGAATTCACATCACCCCATCCTGCAAGTGCATAGAAG	P7	to generate amplicon containing a linker, reporter tag, resistance cassette, and gene-specific homology arms for CRISPR-assisted homologous integration	.	P15	pGEM T-Easy vector for C-terminal tagging of T. gondii proteins with eGFP; contains sequences encoding [flexible linker - eGFP - Sag1 terminator] and [DHFR promoter - DHFR* - DHFR terminator] for selection of positive transformants with pyrimethamine. Confers ampicillin resistance on the bacterial host (see Promega cat. No A1360).	TATAGTGAGTCGTATTACAATTCACTGGCCGTCGTTTTACAACGTCGTGACTGGGAAAACCCTGGCGTTACCCAACTTAATCGCCTTGCAGCACATCCCCCTTTCGCCAGCTGGCGTAATAGCGAAGAGGCCCGCACCGATCGCCCTTCCCAACAGTTGCGCAGCCTGAATGGCGAATGGACGCGCCCTGTAGCGGCGCATTAAGCGCGGCGGGTGTGGTGGTTACGCGCAGCGTGACCGCTACACTTGCCAGCGCCCTAGCGCCCGCTCCTTTCGCTTTCTTCCCTTCCTTTCTCGCCACGTTCGCCGGCTTTCCCCGTCAAGCTCTAAATCGGGGGCTCCCTTTAGGGTTCCGATTTAGTGCTTTACGGCACCTCGACCCCAAAAAACTTGATTAGG…	Linker	2894	2929	forward
TGME49_277895 (UBP1)	277895C_sgRNA_Fw	TGTGGTCTCAAGTTGCTGAAGAGACACAGAGCGCAGTTTTAGAGCTAGAAATAGCAAG	P5	gene-specific sgRNA for integration into P5 for expression of the sgRNA and Cas9	.				eGFP	2930	3646	forward
	277895C_Fw	GAAGAGCGCAGAGCGGAGACTTCAGGAGGAGGACGGATCTGCAGGATCTGCTG	P7	to generate amplicon containing a linker, reporter tag, resistance cassette, and gene-specific homology arms for CRISPR-assisted homologous integration	.				Sag1 ter	3651	3963	forward
	277895C_Rv	CCTCCACTGTTTCTCCCTCTTCGGCTCCAAGGCAAGTTCTGCCATGCCATCCTGCAAGTGCATAGAAG	P7	to generate amplicon containing a linker, reporter tag, resistance cassette, and gene-specific homology arms for CRISPR-assisted homologous integration	.				DHFR prom	3979	4742	forward
TGME49_243298 (MCA2)	243298C_sgRNA_Fw	TGTGGTCTCAAGTTGCCGAGAGAGAAAAGATCTAGTTTTAGAGCTAGAAATAGCAAG	P5	gene-specific sgRNA for integration into P5 for expression of the sgRNA and Cas9	.				DHFR*	4743	6575	forward
	243298C_Fw	GAACCGCGAAAAGAGAACGCCGAGAGAGAAAAGATCGGATCTGCAGGATCTGCTG	P7	to generate amplicon containing a linker, reporter tag, resistance cassette, and gene-specific homology arms for CRISPR-assisted homologous integration	.				DHFR term	6576	6906	forward
	243298C_Rv	CGCCTTGACCCCAACTCCCTTCTCCCTGCATTCGATCTTCGCACCCATCCTGCAAGTGCATAGAAG	P7	to generate amplicon containing a linker, reporter tag, resistance cassette, and gene-specific homology arms for CRISPR-assisted homologous integration	.				AmpR	819	1679	forward
TGME49_232780	232780C_sgRNA_Fw	TGTGGTCTCAAGTTGTCCGACAAGTAACGCTGCAAGTTTTAGAGCTAGAAATAGCAAG	P5	gene-specific sgRNA for integration into P5 for expression of the sgRNA and Cas9	.
	232780C_Fw	CGTTACAGGTCGTCGTGATAGAGGTGTCTCCGACAAGGGATCTGCAGGATCTGCTG	P7	to generate amplicon containing a linker, reporter tag, resistance cassette, and gene-specific homology arms for CRISPR-assisted homologous integration	.
	232780C_Rv	CACTCTTATGTGTGCTTTTTGGACGTTGCTCTGCCTAACTGCACCCCATCCTGCAAGTGCATAGAAG	P7	to generate amplicon containing a linker, reporter tag, resistance cassette, and gene-specific homology arms for CRISPR-assisted homologous integration	.
TGME49_269460	269460C_sgRNA_Fw	TGTGGTCTCAAGTTGCAGGTTAGTCGATGTCGCGGTTTTAGAGCTAGAAATAGCAAG	P5	gene-specific sgRNA for integration into P5 for expression of the sgRNA and Cas9	.
	269460C_Fw	CGGAAGAACGCGAGAAGAAGGAAGTCCTTCGCAGGTGGATCTGCAGGATCTGCTG	P7	to generate amplicon containing a linker, reporter tag, resistance cassette, and gene-specific homology arms for CRISPR-assisted homologous integration	.
	269460C_Rv	CTTTCTGCTCACCCCGCCCACTCCTCGTCTCTTCTTCTCCACGCCATCCTGCAAGTGCATAGAAG	P7	to generate amplicon containing a linker, reporter tag, resistance cassette, and gene-specific homology arms for CRISPR-assisted homologous integration	.
TGME49_265420	265420C_sgRNA_Fw	TGTGGTCTCAAGTTGTCGGAGAGGCGAGAACGCTCGTTTTAGAGCTAGAAATAGCAAG	P5	gene-specific sgRNA for integration into P5 for expression of the sgRNA and Cas9	.
	265420C_Fw	TTTGAGGAATTCAAGGTCATGATCAACCGCCATCCGGGATCTGCAGGATCTGCTG	P7	to generate amplicon containing a linker, reporter tag, resistance cassette, and gene-specific homology arms for CRISPR-assisted homologous integration	.
	265420C_Rv	CCTCCGGTGTGCAGATATCCCAGGCTCCTCGGAGAGGCGAGAACGCATCCTGCAAGTGCATAGAAG	P7	to generate amplicon containing a linker, reporter tag, resistance cassette, and gene-specific homology arms for CRISPR-assisted homologous integration	.
TGME49_225270	225270C_sgRNA_Fw	TGTGGTCTCAAGTTGCAGACGCTGCAGAGTAGTGGGTTTTAGAGCTAGAAATAGCAAG	P5	gene-specific sgRNA for integration into P5 for expression of the sgRNA and Cas9	.
	225270C_Fw	GTCTTACGGTCTTGGGCACCCACAGACGCTGCAGAGGGATCTGCAGGATCTGCTG	P7	to generate amplicon containing a linker, reporter tag, resistance cassette, and gene-specific homology arms for CRISPR-assisted homologous integration	.
	225270C_Rv	CCCTGACTCCAAGTGCAGATATAGCCTCCCGCGTCACGCCTCCCATCCTGCAAGTGCATAGAAG	P7	to generate amplicon containing a linker, reporter tag, resistance cassette, and gene-specific homology arms for CRISPR-assisted homologous integration	.
TGME49_247050	247050C_sgRNA_Fw	TGTGGTCTCAAGTTGAAGAAGACGAATAAGGAAAGTTTTAGAGCTAGAAATAGCAAG	P5	gene-specific sgRNA for integration into P5 for expression of the sgRNA and Cas9	.
	247050C_Fw	GCGTCTCCACGACAGGGACCGAACGAAGAAGACGAAGGATCTGCAGGATCTGCTG	P7	to generate amplicon containing a linker, reporter tag, resistance cassette, and gene-specific homology arms for CRISPR-assisted homologous integration	.
	247050C_Rv	CCTGTTTCGGTCTTCATTCAGTGCCTCTTTGCTCCGTCTCTCCTTCCCATCCTGCAAGTGCATAGAAG	P7	to generate amplicon containing a linker, reporter tag, resistance cassette, and gene-specific homology arms for CRISPR-assisted homologous integration	.
TGME49_253140	253140C_sgRNA_Fw	TGTGGTCTCAAGTTGTGATCTCGAGCGCGTTTTTGGTTTTAGAGCTAGAAATAGCAAG	P5	gene-specific sgRNA for integration into P5 for expression of the sgRNA and Cas9	.
	253140C_Fw	CGGCTAACGGACGAGGATTCGACTACAGGGGAACATGGATCTGCAGGATCTGCTG	P7	to generate amplicon containing a linker, reporter tag, resistance cassette, and gene-specific homology arms for CRISPR-assisted homologous integration	.
	253140C_Rv	GCATGTTGTATGTGTTCCTTCACTTGCTCTGAAAGCACGCACCTCCATCCTGCAAGTGCATAGAAG	P7	to generate amplicon containing a linker, reporter tag, resistance cassette, and gene-specific homology arms for CRISPR-assisted homologous integration	.
TGME49_263540	263540C_sgRNA_Fw	TGTGGTCTCAAGTTGTGCGTGTTTGATGGTTTCTGGTTTTAGAGCTAGAAATAGCAAG	P5	gene-specific sgRNA for integration into P5 for expression of the sgRNA and Cas9	.
	263540C_Fw	CTGCCGAGAGGAAGCATGCAAACGGGCTTCTGCGTGTTGGATCTGCAGGATCTGCTG	P7	to generate amplicon containing a linker, reporter tag, resistance cassette, and gene-specific homology arms for CRISPR-assisted homologous integration	.
	263540C_Rv	CCTCTTCTTTGTTCAATTATGACCGAAACTACCAGAGACCCCAGCATCCTGCAAGTGCATAGAAG	P7	to generate amplicon containing a linker, reporter tag, resistance cassette, and gene-specific homology arms for CRISPR-assisted homologous integration	.
TGME49_286030	286030C_sgRNA_Fw	TGTGGTCTCAAGTTGAATGTCTACGAGAAGTGATGTTTTAGAGCTAGAAATAGCAAG	P5	gene-specific sgRNA for integration into P5 for expression of the sgRNA and Cas9	.
	286030C_Fw	ATTCAAGCTCCACGCTTCCCGTCGCCCACCCCCCATGGATCTGCAGGATCTGCTGG	P7	to generate amplicon containing a linker, reporter tag, resistance cassette, and gene-specific homology arms for CRISPR-assisted homologous integration	.
	286030C_Rv	GAACGACGCTCACAGTCCCGGGACCCGTAAGTTTTTCAGGTGACATGCCCATCCATCCTGCAAGTGCATAGAA	P7	to generate amplicon containing a linker, reporter tag, resistance cassette, and gene-specific homology arms for CRISPR-assisted homologous integration	.
TGME49_230220	230220C_sgRNA_Fw	TGTGGTCTCAAGTTGCCTGAGTCTACGCCTGAAAGTTTTAGAGCTAGAAATAGCAAG	P5	gene-specific sgRNA for integration into P5 for expression of the sgRNA and Cas9	.
	230220C_Fw	GGGGACCGGGAGATCTGGGGTACAACCCGTTTCAGGCGGGATCTGCAGGATCTGCTG	P7	to generate amplicon containing a linker, reporter tag, resistance cassette, and gene-specific homology arms for CRISPR-assisted homologous integration	.
	230220C_Rv	GCAGAGGGTCGCGAATCAGTTGTTCCCGTATAGTGCATGGCCTGAGCATCCTGCAAGTGCATAGAAG	P7	to generate amplicon containing a linker, reporter tag, resistance cassette, and gene-specific homology arms for CRISPR-assisted homologous integration	.
TGME49_315860	315860C_sgRNA_Fw	TGTGGTCTCAAGTTGTGCCGAGAGCCAAAGGCGGGGTTTTAGAGCTAGAAATAGCAAG	P5	gene-specific sgRNA for integration into P5 for expression of the sgRNA and Cas9	.
	315860C_Fw	GGCCCTCATTCCTCATCTCGTGCCGAGAGCCAAGGGAGGATGGGGATCTGCAGGATCTGCTG	P7	to generate amplicon containing a linker, reporter tag, resistance cassette, and gene-specific homology arms for CRISPR-assisted homologous integration	.
	315860C_Rv	CCCTGAGGAAAACGAAGGAAAACGACTTTCTTCTAGAGACTATTTGCCATCCTGCAAGTGCATAGAAG	P7	to generate amplicon containing a linker, reporter tag, resistance cassette, and gene-specific homology arms for CRISPR-assisted homologous integration	.
TGME49_305190	305190C_sgRNA_Fw	TGTGGTCTCAAGTTGGTCTTTGGAGTCCGCGTGAGTTTTAGAGCTAGAAATAGCAAG	P5	gene-specific sgRNA for integration into P5 for expression of the sgRNA and Cas9	.
	305190C_Fw	GTGCTCGTCTACATATGGTTCAAGAGGCAAAAGCTCGGATCTGCAGGATCTGCTG	P7	to generate amplicon containing a linker, reporter tag, resistance cassette, and gene-specific homology arms for CRISPR-assisted homologous integration	.
	305190C_Rv	CATATCGATGGACATAGTCACCGAGGCTGGTCTTTGGAGTCCGCCATCCTGCAAGTGCATAGAAG	P7	to generate amplicon containing a linker, reporter tag, resistance cassette, and gene-specific homology arms for CRISPR-assisted homologous integration	.
TGME49_316730	316730C_sgRNA_Fw	TGTGGTCTCAAGTTGTTCAGAAGGCAAACAACGGGTTTTAGAGCTAGAAATAGCAAG	P5	gene-specific sgRNA for integration into P5 for expression of the sgRNA and Cas9	.
	316730C_Fw	GCCGAAGCATGTGAAACGTCCTGACGACAGTGGATCTGCAGGATCTGCTG	P7	to generate amplicon containing a linker, reporter tag, resistance cassette, and gene-specific homology arms for CRISPR-assisted homologous integration	.
	316730C_Rv	CGAGAACTCGGAGCTTGGAGCGGCGAACGCGGTTCAGAAGGCAAACCATCCTGCAAGTGCATAGAAG	P7	to generate amplicon containing a linker, reporter tag, resistance cassette, and gene-specific homology arms for CRISPR-assisted homologous integration	.
TGME49_213388	213388C_sgRNA_Fw	TGTGGTCTCAAGTTGTCTCACGAGGTAGAGCCCTGGTTTTAGAGCTAGAAATAGCAAG	P5	gene-specific sgRNA for integration into P5 for expression of the sgRNA and Cas9	.
	213388C_Fw	GAACTGGTGCGACGGCCTCGGTCGTATCTCACGAGGGGATCTGCAGGATCTGCTG	P7	to generate amplicon containing a linker, reporter tag, resistance cassette, and gene-specific homology arms for CRISPR-assisted homologous integration	.
	213388C_Rv	GCGAGTTGTCTCCGACTGCATGCGTTATCTCTTGTTCTTCCTCAGCATCCTGCAAGTGCATAGAAG	P7	to generate amplicon containing a linker, reporter tag, resistance cassette, and gene-specific homology arms for CRISPR-assisted homologous integration	.
TGME49_272000	272000C_sgRNA_Fw	TGTGGTCTCAAGTTGTCTTGGCATGGATCATCACAGTTTTAGAGCTAGAAATAGCAAG	P5	gene-specific sgRNA for integration into P5 for expression of the sgRNA and Cas9	.
	272000C_Fw	CACTCGTTCCTGCTCTCGAGGCGCCTGTGACCTTGGGATCTGCAGGATCTGCTG	P7	to generate amplicon containing a linker, reporter tag, resistance cassette, and gene-specific homology arms for CRISPR-assisted homologous integration	.
	272000C_Rv	CTCTCCACTTGCGAAGCGAAGATGGACTCTCTTGGCATGGATCCATCCTGCAAGTGCATAGAAG	P7	to generate amplicon containing a linker, reporter tag, resistance cassette, and gene-specific homology arms for CRISPR-assisted homologous integration	.
